# Modulating the transcriptional landscape of SARS-CoV-2 as an effective method for developing antiviral compounds

**DOI:** 10.1101/2020.07.12.199687

**Authors:** Daisy A. Hoagland, Daniel J.B. Clarke, Rasmus Møller, Yuling Han, Liuliu Yang, Megan L. Wojciechowicz, Alexander Lachmann, Kasopefoluwa Y. Oguntuyo, Christian Stevens, Benhur Lee, Shuibing Chen, Avi Ma’ayan, Benjamin R tenOever

## Abstract

To interfere with the biology of SARS-CoV-2, the virus responsible for the COVID-19 pandemic, we focused on restoring the transcriptional response induced by infection. Utilizing expression patterns of SARS-CoV-2-infected cells, we identified a region in gene expression space that was unique to virus infection and inversely proportional to the transcriptional footprint of known compounds characterized in the Library of Integrated Network-based Cellular Signatures. Here we demonstrate the successful identification of compounds that display efficacy in blocking SARS-CoV-2 replication based on their ability to counteract the virus-induced transcriptional landscape. These compounds were found to potently reduce viral load despite having no impact on viral entry or modulation of the host antiviral response in the absence of virus. RNA-Seq profiling implicated the induction of the cholesterol biosynthesis pathway as the underlying mechanism of inhibition and suggested that targeting this aspect of host biology may significantly reduce SARS-CoV-2 viral load.
