## Supplementary material for "Modulating the transcriptional landscape of SARS-CoV-2 as an effective method for developing antiviral compounds": Tables S21-22

### Sheet: Table S21
Table S21: DEG analysis Enrichr links
Report	Link
Pancreatic organoids RNA-seq data Berbamine vs. DMSO up	https://amp.pharm.mssm.edu/Enrichr/enrich?dataset=daac8940656ffd073b2f8529d69ac232
Pancreatic organoids RNA-seq data Berbamine vs. DMSO down	https://amp.pharm.mssm.edu/Enrichr/enrich?dataset=386eb6c3b1c17e1251c8f3846bd30570
Pancreatic organoids RNA-seq data Trifluoperazine vs. DMSO up	https://amp.pharm.mssm.edu/Enrichr/enrich?dataset=b1db72cb656fa7a6abcbda550f137de4
Pancreatic organoids RNA-seq data Trifluoperazine vs. DMSO down	https://amp.pharm.mssm.edu/Enrichr/enrich?dataset=2ca6ab98467949b8ea408fe8883faf68
Pancreatic organoids RNA-seq data Amlodipine vs. DMSO up	https://amp.pharm.mssm.edu/Enrichr/enrich?dataset=66bdc4d892914817f7cc79449419a0cb
Pancreatic organoids RNA-seq data Amlodipine vs. DMSO down	https://amp.pharm.mssm.edu/Enrichr/enrich?dataset=fbfc4fd71d5ac95c55f1ec80442d3343
Pancreatic organoids RNA-seq data MOCK vs. DMSO up	https://amp.pharm.mssm.edu/Enrichr/enrich?dataset=84a9f883585ad771ce20d03954e5864c
Pancreatic organoids RNA-seq data MOCK vs. DMSO down	https://amp.pharm.mssm.edu/Enrichr/enrich?dataset=8886da33ad5f598ab013e9965b5ecbe3
Pancreatic organoids RNA-seq data RS504393 vs. DMSO up	https://amp.pharm.mssm.edu/Enrichr/enrich?dataset=852bd11160191a98d3526ab699c3d428
Pancreatic organoids RNA-seq data RS504393 vs. DMSO down	https://amp.pharm.mssm.edu/Enrichr/enrich?dataset=bfa2d52c6ed4aaa5c710161432aec495
Pancreatic organoids RNA-seq data Terfenadine vs. DMSO up	https://amp.pharm.mssm.edu/Enrichr/enrich?dataset=f43ced36619671aefdbda70d3d815074
Pancreatic organoids RNA-seq data Terfenadine vs. DMSO down	https://amp.pharm.mssm.edu/Enrichr/enrich?dataset=88d9323c01f956092f5f295824629375
Pancreatic organoids RNA-seq data Loperamide vs. DMSO up	https://amp.pharm.mssm.edu/Enrichr/enrich?dataset=d7821d1463d35cdfeab32373fed39a4f
Pancreatic organoids RNA-seq data Loperamide vs. DMSO down	https://amp.pharm.mssm.edu/Enrichr/enrich?dataset=d76304c8a4f0736b333089f91f983876
Eigen genes for PC1 from the pancreatic organoids RNA-seq data ev-1 > +1sigma	https://amp.pharm.mssm.edu/Enrichr/enrich?dataset=41cdb791609dadb9d9f8b3e67fba9f13
Eigen genes for PC1 from the pancreatic organoids RNA-seq data ev-1 < -1sigma	https://amp.pharm.mssm.edu/Enrichr/enrich?dataset=ada2e1f1d0ab085369329131e8a575a1
Eigen genes for PC2 from the pancreatic organoids RNA-seq data ev-2 > +1sigma	https://amp.pharm.mssm.edu/Enrichr/enrich?dataset=ee7d81e1d2a6c579612e15267aa5a738
Eigen genes for PC2 from the pancreatic organoids RNA-seq datae v-2 < -1sigma	https://amp.pharm.mssm.edu/Enrichr/enrich?dataset=7af49ebd178b6310f9ef79e0195d4056
Enriched terms for 77 consensus genes up regulated by the 7 predicted drugs	https://amp.pharm.mssm.edu/Enrichr/enrich?dataset=d072b482a7c5a3d620234bb3456b53e9
Enriched terms for top 100 genes that are co-expressed with ACE2 based on ARCHS4	https://amp.pharm.mssm.edu/Enrichr/enrich?dataset=54cf04045e6e12f458374006c62f17d2
A549-ACE2 RNA-seq data Loperamide_COV2 vs. DMSO up	https://amp.pharm.mssm.edu/Enrichr/enrich?dataset=15d2508e70015d5c22b8bf7834aab106
A549-ACE2 RNA-seq data Loperamide_COV2 vs. DMSO down	https://amp.pharm.mssm.edu/Enrichr/enrich?dataset=6631229f09944e676cd5be66277a662f
A549-ACE2 RNA-seq data Amlodipine-COV2 vs. DMSO up	https://amp.pharm.mssm.edu/Enrichr/enrich?dataset=958e9bf061429fe216d7de8edd1e5897
A549-ACE2 RNA-seq data Amlodipine-COV2 vs. DMSO down	https://amp.pharm.mssm.edu/Enrichr/enrich?dataset=3276c2d425345c8dd1859285fcb97f91
A549-ACE2 RNA-seq data Terfenadine_COV2 vs. DMSO up	https://amp.pharm.mssm.edu/Enrichr/enrich?dataset=d864f30a422d98b1f166cbd9a33cf64e
A549-ACE2 RNA-seq data Terfenadine_COV2 vs. DMSO down	https://amp.pharm.mssm.edu/Enrichr/enrich?dataset=bb704faf59a0de400f72de49e75f8928
A549-ACE2 RNA-seq data Berbamine-drugonly vs. DMSO up	https://amp.pharm.mssm.edu/Enrichr/enrich?dataset=e6772775ffade2b7a67cbc2395508f8f
A549-ACE2 RNA-seq data Berbamine-drugonly vs. DMSO down	https://amp.pharm.mssm.edu/Enrichr/enrich?dataset=3a719fddc4000551d267e45c9a417602
A549-ACE2 RNA-seq data RS504393_COV2 vs. DMSO up	https://amp.pharm.mssm.edu/Enrichr/enrich?dataset=407cf9df5fcf3487a648cc6f5126b076
A549-ACE2 RNA-seq data RS504393_COV2 vs. DMSO down	https://amp.pharm.mssm.edu/Enrichr/enrich?dataset=bea8005027c2458ab981a9cee535af13
A549-ACE2 RNA-seq data Berbamine_COV2 vs. DMSO up	https://amp.pharm.mssm.edu/Enrichr/enrich?dataset=ca913642cff801eb144d336d39885bf0
A549-ACE2 RNA-seq data Berbamine_COV2 vs. DMSO down	https://amp.pharm.mssm.edu/Enrichr/enrich?dataset=dea26dd4e8978b0d2a9a2b9c5db83298
A549-ACE2 RNA-seq data mock vs. DMSO up	https://amp.pharm.mssm.edu/Enrichr/enrich?dataset=9dc9f52f3174ce292702a9ad73082011
A549-ACE2 RNA-seq data mock vs. DMSO down	https://amp.pharm.mssm.edu/Enrichr/enrich?dataset=3884450e0cb8ae91a5987c4273ca4258
A549-ACE2 RNA-seq data Trifluoperazine_COV2 vs. DMSO up	https://amp.pharm.mssm.edu/Enrichr/enrich?dataset=0dd849b4f5736951c7d95a655bc754a3
A549-ACE2 RNA-seq data Trifluoperazine_COV2 vs. DMSO down	https://amp.pharm.mssm.edu/Enrichr/enrich?dataset=22ae21f85d64cd32b1d84bbc4fb35cf5
A549-ACE2 RNA-seq data ev-1 > +1sigma	https://amp.pharm.mssm.edu/Enrichr/enrich?dataset=53e72008b271ca16808e1830f9e87087
A549-ACE2 RNA-seq data ev-1 < -1sigma	https://amp.pharm.mssm.edu/Enrichr/enrich?dataset=db730f09b72be669e792da55dbfbaf22
A549-ACE2 RNA-seq data ev-2 > +1sigma	https://amp.pharm.mssm.edu/Enrichr/enrich?dataset=2e65e2f6f36e3d97867481485c675672
A549-ACE2 RNA-seq data ev-2 < -1sigma	https://amp.pharm.mssm.edu/Enrichr/enrich?dataset=96051fd8fd14330e779073e0a868867a
Berbamine top 50 up intersection L1000FWD and A549-ACE2 (28 genes)	https://amp.pharm.mssm.edu/Enrichr/enrich?dataset=030554d21f285c98caf8ebc32191e830

### Sheet: Table S22
Table S22: DEG analysis BioJupies notebooks
Report	Link
BioJupies report that compares human healthy lungs vs. COVID-19 infected | Series 15 (GSE147507)	https://amp.pharm.mssm.edu/biojupies/notebook/5hmS3kUNU
BioJupies report that compares NHBE mock vs. SARS-CoV-2 infected | Series 1 (GSE147507)	https://amp.pharm.mssm.edu/biojupies/notebook/M3R6lCLae
BioJupies report that compares A549 mock vs. A549 SARS-CoV-2 | Series 2 (GSE147507)	https://amp.pharm.mssm.edu/biojupies/notebook/5G6sFyEPE
BioJupies report that compares A549 mock vs. A549 SARS-CoV-2 | Series 5 (GSE147507)	https://amp.pharm.mssm.edu/biojupies/notebook/OY6b1jUgI
BioJupies report that compares Calu3 mock vs. Calu3 SARS-CoV-2 | Series 7 (GSE147507)	https://amp.pharm.mssm.edu/biojupies/notebook/BOCwfA6ET
BioJupies report that compares A549-ACE2 mock vs. A549-ACE2-SARS-CoV-2 | Series 9 (GSE147507)	https://amp.pharm.mssm.edu/biojupies/notebook/CZITcXhA3
BioJupies report comparing untreated PBMCs to treated PBMCs with hydroxychloroquine for 24 hours without infection (GSE74235).	https://amp.pharm.mssm.edu/biojupies/notebook/ZxbvpHAn5
BioJupies report comparing untreated infected group A streptococcus PBMCs to treated group A streptococcus infected PBMCs with hydroxychloroquine for 24 hours (GSE74235).	https://amp.pharm.mssm.edu/biojupies/notebook/U1ODtZ2h7
BioJupies report that compares uninfected PBMCs to the infected PBMCs (GSE74235).	https://amp.pharm.mssm.edu/biojupies/notebook/fbCCRvqtS
